# Distinct routes to thermotolerance in the fungal pathogen *Cryptococcus neoformans*

**DOI:** 10.1101/2024.04.08.588590

**Authors:** Mara J. W. Schwiesow, Leah A. Farinella, Marina Ruzic, Jake T. Leinas, Nels C. Elde, Zoë A. Hilbert

## Abstract

Increasing temperatures associated with climate change have the potential for far-reaching impact on human health and disease vectors, including fungal pathogens. Pathogenic fungi occupy a wide range of environments across the world, and their ranges have been slowly expanding in recent decades due, in part, to climate change. Despite these links between increasing temperature and higher prevalence of fungal disease, the direct effects of rising environmental temperatures on the evolution of pathogenic fungi remains unclear. In this study, we investigated how increasing temperatures drive adaptive evolution in the human fungal pathogen *Cryptococcus neoformans*. First, we performed serial passages of a *C. neoformans* environmental isolate with gradual changes in temperature over the course of 38 days. Through this approach we identified several distinct thermally adapted isolates with competitive growth advantages over the parental strain at high temperatures. We then characterized the phenotypic and genetic changes acquired in these evolved isolates, which include alteration of cell size, colony morphology, and, notably, antifungal resistance. Our genetic analyses further revealed distinct genes that facilitate thermoadaptation in different populations—identifying new molecular players in the regulation of this trait and revealing that there are multiple independent routes to gaining thermotolerance. These results highlight the remarkable flexibility of fungi to adapt rapidly to new environments and raise pressing questions about the impacts of rising environmental temperatures on the future of infectious diseases and human health.
