## Supplementary material for "Distinct routes to thermotolerance in the fungal pathogen *Cryptococcus neoformans*": File S1

### Sheet: Sheet1
Name	Description	Genotype	Parent	Source
H99O
KN99alpha				Nielsen et al. 2003 Infect. Immun.
Jo278-1				Litvintseva et al. 2011 PLoS One
Ftc239-1				Chen et al 2015 Mol. Ecol.
Ftc217-1				Chen et al 2015 Mol. Ecol.
Muc466-3				Chen et al 2015 Mol. Ecol.
Muc387-1				Chen et al 2015 Mol. Ecol.
T4				Desjardins et al. 2017 Genome Res.
TA1-1	Thermal adaptation population 1, YPD-grown, single colony #1	See Table 1	Ftc239-1	This study
TA8-2	Thermal adaptation population 8, YNB-grown, single colony #2	See Tables 2 and 3	Ftc239-1	This study
TA8-3	Thermal adaptation population 8, YNB-grown, single colony #3	See Tables 2 and 3	Ftc239-1	This study
MS_CN01	Ftc239-1 with HYG cassette inserted at the SH2 locus	SH2-HYG	Ftc239-1	This study
TA2-1	Thermal adaptation population 2, YPD-grown, single colony #1		Ftc239-1	This study
TA2-2	Thermal adaptation population 2, YPD-grown, single colony #2		Ftc239-1	This study
TA2-3	Thermal adaptation population 2, YPD-grown, single colony #3		Ftc239-1	This study
TA2-4	Thermal adaptation population 2, YPD-grown, single colony #4		Ftc239-1	This study
TA2-5	Thermal adaptation population 2, YPD-grown, single colony #5		Ftc239-1	This study
TA3-1	Thermal adaptation population 3, YPD-grown, single colony #1		Ftc239-1	This study
TA3-2	Thermal adaptation population 3, YPD-grown, single colony #2		Ftc239-1	This study
TA3-3	Thermal adaptation population 3, YPD-grown, single colony #3		Ftc239-1	This study
TA3-4	Thermal adaptation population 3, YPD-grown, single colony #4		Ftc239-1	This study
TA3-5	Thermal adaptation population 3, YPD-grown, single colony #5		Ftc239-1	This study
TA4-1	Thermal adaptation population 4, YPD-grown, single colony #1		Ftc239-1	This study
TA4-2	Thermal adaptation population 4, YPD-grown, single colony #2		Ftc239-1	This study
TA4-3	Thermal adaptation population 4, YPD-grown, single colony #3		Ftc239-1	This study
TA4-4	Thermal adaptation population 4, YPD-grown, single colony #4		Ftc239-1	This study
TA4-5	Thermal adaptation population 4, YPD-grown, single colony #5		Ftc239-1	This study
TA5-1	Thermal adaptation population 5, YNB-grown, single colony #1		Ftc239-1	This study
TA5-2	Thermal adaptation population 5, YNB-grown, single colony #2		Ftc239-1	This study
TA5-3	Thermal adaptation population 5, YNB-grown, single colony #3		Ftc239-1	This study
TA5-4	Thermal adaptation population 5, YNB-grown, single colony #4		Ftc239-1	This study
TA5-5	Thermal adaptation population 5, YNB-grown, single colony #5		Ftc239-1	This study
TA6-1	Thermal adaptation population 6, YNB-grown, single colony #1		Ftc239-1	This study
TA6-2	Thermal adaptation population 6, YNB-grown, single colony #2		Ftc239-1	This study
TA6-3	Thermal adaptation population 6, YNB-grown, single colony #3		Ftc239-1	This study
TA6-4	Thermal adaptation population 6, YNB-grown, single colony #4		Ftc239-1	This study
TA6-5	Thermal adaptation population 6, YNB-grown, single colony #5		Ftc239-1	This study
TA7-1	Thermal adaptation population 7, YNB-grown, single colony #1		Ftc239-1	This study
TA7-2	Thermal adaptation population 7, YNB-grown, single colony #2		Ftc239-1	This study
TA7-3	Thermal adaptation population 7, YNB-grown, single colony #3		Ftc239-1	This study
TA7-4	Thermal adaptation population 7, YNB-grown, single colony #4		Ftc239-1	This study
TA7-5	Thermal adaptation population 7, YNB-grown, single colony #5		Ftc239-1	This study
TA8-1	Thermal adaptation population 8, YNB-grown, single colony #1	See Tables 2 and 3	Ftc239-1	This study
TA8-4	Thermal adaptation population 8, YNB-grown, single colony #4	See Tables 2 and 3	Ftc239-1	This study
TA8-5	Thermal adaptation population 8, YNB-grown, single colony #5	See Tables 2 and 3	Ftc239-1	This study
LF_CN_01	PBS2 KO in the Ftc239-1 background	pbs2∆::HYG	Ftc239-1	This study
LF_CN_03	CNAG_07665 KO in the Ftc239-1 background	cnag_07665∆::HYG	Ftc239-1	This study
LF_CN_05	CNAG_02028 KO in the Ftc239-1 background	cnag_02028∆::HYG	Ftc239-1	This study
MR_CN_02	HXT1 KO in the Ftc239-1 background	hxt1∆::HYG	Ftc239-1	This study
MR_CN_03	SSK2 KO in the Ftc239-1 background	ssk2∆::HYG	Ftc239-1	This study
MR_CN_025	LMP1 KO in the Ftc239-1 background	lmp1∆::HYG	Ftc239-1	This study
