## Supplementary material for "Distinct routes to thermotolerance in the fungal pathogen *Cryptococcus neoformans*": File S2

### Sheet: Sheet1
Oligos used for CRISPR gRNA Construction
Primer Name	Shorthand	Primer Sequence (5'>3')	Notes
PCnU6_sgRNA_F	ZAH_F10	AATTGGAGCTCCACCGCG
sgRNA_cassette_R	ZAH_F11	GGGAACAAAAGCTGGGTACC
VNB_SH2_sgRNAcassette_F	ZAH_G26	gaatcttaggttgtggagtctGTTTTAGAGCTAGAAATAGCAAGTT	for VNB SH2 targeting
VNB_SH2_CnPU6_R	ZAH_G27	agactccacaacctaagattcAACAGTATACCCTGCCGGTG	for VNB SH2 targeting
CNAG_02028_5gRNAF	LAF_A26	gtgcggtccttcgaacatggtGTTTTAGAGCTAGAAATAGCAAGTT	for CNAG_02028 5' targeting, used in strain generation for Fig. 5A
CNAG_02028_5gRNAR	LAF_A27	accatgttcgaaggaccgcacAACAGTATACCCTGCCGC68GTG	for CNAG_02028 5' targeting, used in strain generation for Fig. 5A
CNAG_02028_3gRNAF	LAF_A28	gaagaggtgacgaaggggaaGTTTTAGAGCTAGAAATAGCAAGTT	for CNAG_02028 3' targeting, used in strain generation for Fig. 5A
CNAG_02028_3gRNAR	LAF_A29	ttccccttcgtcacctcttcAACAGTATACCCTGCCGGTG	for CNAG_02028 3' targeting, used in strain generation for Fig. 5A
CNAG_07665_5gRNAF	LAF_A30	gcacaccacccgcacacgagaGTTTTAGAGCTAGAAATAGCAA	for CNAG_07665 5' targeting, used in strain generation for Fig. 5A
CNAG_07665_5gRNAR	LAF_A31	tctcgtgtgcgggtggtgtgcAACAGTATACCCTGCCGGTG	for CNAG_07665 5' targeting, used in strain generation for Fig. 5A
CNAG_07665_3gRNAF	LAF_A32	gtatggaagagggatgatgcgGTTTTAGAGCTAGAAATAGCAAGTT	for CNAG_07665 3' targeting, used in strain generation for Fig. 5A
CNAG_07665_3gRNAR	LAF_A33	cgcatcatccctcttccatacAACAGTATACCCTGCCGGTG	for CNAG_07665 3' targeting, used in strain generation for Fig. 5A
CNAG_00769_5gRNAF	LAF_A34	gcagtctctccctggcagacaGTTTTAGAGCTAGAAATAGCAAGTT	for PBS2/CNAG_00769 5' targeting, used in strain generation for Fig. 5A
CNAG_00769_5gRNAR	LAF_A35	tgtctgccagggagagactgcAACAGTATACCCTGCCGGTG	for PBS2/CNAG_00769 5' targeting, used in strain generation for Fig. 5A
CNAG_00769_3gRNAF	LAF_A36	gaaagggacaggtggttggatGTTTTAGAGCTAGAAATAGCAAGTT	for PBS2/CNAG_00769 3' targeting, used in strain generation for Fig. 5A
CNAG_00769_3gRNAR	LAF_A37	atccaaccacctgtccctttcAACAGTATACCCTGCCGGTG	for PBS2/CNAG_00769 3' targeting, used in strain generation for Fig. 5A
HXT1 5' gRNA F1	MR_A21	gaaagccttcttggaactcctGTTTTAGAGCTAGAAATAGCAAGTT	for HXT1/CNAG_03438 5' targeting, used in strain generation for Fig. 5B
HXT1 5' gRNA R1	MR_A22	aggagttccaagaaggctttcAACAGTATACCCTGCCGGTG	for HXT1/CNAG_03438 5' targeting, used in strain generation for Fig. 5B
HXT1 3' gRNA F1	MR_A23	gaatcctgtcgtcctcagcgcGTTTTAGAGCTAGAAATAGCAAGTT	for HXT1/CNAG_03438 3' targeting, used in strain generation for Fig. 5B
HXT1 3' gRNA R1	MR_A24	gcgctgaggacgacaggattcAACAGTATACCCTGCCGGTG	for HXT1/CNAG_03438 3' targeting, used in strain generation for Fig. 5B
SSK2 5' gRNA F1	MR_A25	gtttgtgggggaggttgggtGTTTTAGAGCTAGAAATAGCAAGTT	for SSK2/CNAG_05063 5' targeting, used in strain generation for Fig. 5B
SSK2 5' gRNA R1	MR_A26	acccaacctcccccacaaacAACAGTATACCCTGCCGGTG	for SSK2/CNAG_05063 5' targeting, used in strain generation for Fig. 5B
SSK2 3' gRNA F1	MR_A27	ggggaggtgtaacatcatctGTTTTAGAGCTAGAAATAGCAAGTT	for SSK2/CNAG_05063 3' targeting, used in strain generation for Fig. 5B
SSK2 3' gRNA R1	MR_A28	agatgatgttacacctccccAACAGTATACCCTGCCGGTG	for SSK2/CNAG_05063 3' targeting, used in strain generation for Fig. 5B
lmp1 3' gRNA F	MR_B28	gtagcaacggagggagtggtGTTTTAGAGCTAGAAATAGCAAGTT	for LMP1/CNAG_06765 5' targeting, used in strain generation for Fig. 5B
lmp1 3' gRNA R	MR_B29	accactccctccgttgctacAACAGTATACCCTGCCGGTG	for LMP1/CNAG_06765 5' targeting, used in strain generation for Fig. 5B
lmp1 5' gRNA F	MR_B30	gtgcagtagtgacttagtttcGTTTTAGAGCTAGAAATAGCAAGTT	for LMP1/CNAG_06765 3' targeting, used in strain generation for Fig. 5B
lmp1 5' gRNA R	MR_B31	gaaactaagtcactactgcacAACAGTATACCCTGCCGGTG	for LMP1/CNAG_06765 3' targeting, used in strain generation for Fig. 5B
For Cloning and amplifying CRISPR Repair Templates
SH2_homF_full	ZAH_F30	CTCTGAGTGTAAGGTAGAAGGTTTGTATATG	for amplifying SH2-HYG repair construct with 1 kb of homology arms from pMWS04
SH2_homR_full	ZAH_F31	GCTTCGTGAATGACAATTGCGAAAC	for amplifying SH2-HYG repair construct with 1 kb of homology arms from pMWS04
Adap_F	ZAH_G24	GCATGCAGGATTCGAGTG	for amplifying drug resistance cassette for all gene deletion plasmids
Adap_R	ZAH_G25	GCCATGAAGATCCTGAGGATTC	for amplifying drug resistance cassette for all gene deletion plasmids
pUC19_fwd	MS_B22	TGGCGTAATCATGGTCATAGCTG	for amplifying pUC19 backbone for cloning deletion plasmids
pUC19_rev	MS_B23	CCCGGGTACCGAGCTCGAATTC	for amplifying pUC19 backbone for cloning deletion plasmids
5'F_CNAG00769	LAF_A01	agtgaattcgagctcggtacccgggACCCAGCAAACCCCGTTC	for generating PBS2 repair plasmid
5'R_CNAG00769	LAF_A02	accatgccactcgaatcctgcatgcTGTGGTTGGTGGAAGGGAG	for generating PBS2 repair plasmid
3'F_CNAG00769	LAF_A03	gttgaatcctcaggatcttcatggcTCGGCCTCCCCTTTCCATG	for generating PBS2 repair plasmid
3'R_CNAG00769	LAF_A04	aacagctatgaccatgattacgccaTTTCTCGTTATTTGCCTCCACG	for generating PBS2 repair plasmid
fwd_pUC19_CNAG00769_amplify	LAF_A05	cagcaaaccccgttctgatc	for amplifying PBS2 repair template for CRISPR
rev_pUC19_CNAG00769_amplify	LAF_A06	gcattgccatctcagaggtg	for amplifying PBS2 repair template for CRISPR
5'F_CNAG02028	LAF_A09	agtgaattcgagctcggtacccgggTTTCGGACATGCGCCGAAG	for generating CNAG_02028 repair plasmid
5'R_CNAG02028	LAF_A10	accatgccactcgaatcctgcatgcATTCGACGATGAAGCAATGTTG	for generating CNAG_02028 repair plasmid
3'F_CNAG02028	LAF_A11	gttgaatcctcaggatcttcatggcGCGTCAATGTGAGCGTCAAG	for generating CNAG_02028 repair plasmid
3'R_CNAG02028	LAF_A12	aacagctatgaccatgattacgccaTGCTGGTGGTGGTACAGTTG	for generating CNAG_02028 repair plasmid
F_CNAG02028_amplify	LAF_A13	agtttccacggattttgccc	for amplifying CNAG_02028 repair template for CRISPR
R_CNAG02028_amplify	LAF_A14	tagcgagctcagggagaatg	for amplifying CNAG_02028 repair template for CRISPR
5'F_CNAG07665	LAF_A18	agtgaattcgagctcggtacccgggCATCGTTAAAGTTTCTAAACGCCTG	for generating CNAG_07665 repair plasmid
5'R_CNAG07665	LAF_A19	accatgccactcgaatcctgcatgcTATGCAACGTGGCTGGCTG	for generating CNAG_07665 repair plasmid
3'F_CNAG07665	LAF_A20	gttgaatcctcaggatcttcatggcCGAGATCTGCATTAAGAGAGG	for generating CNAG_07665 repair plasmid
3'R_CNAG07665	LAF_A21	aacagctatgaccatgattacgccaCCTAATTGCAGTGCAACAC	for generating CNAG_07665 repair plasmid
fwd_pUC19_CNAG07665_amplify	LAF_A22	ctaaacgcctgggtgagttg	for amplifying CNAG_07665 repair template for CRISPR
rev_pUC19_CNAG07665_amplify	LAF_A23	acacgactaatggggaggtc	for amplifying CNAG_07665 repair template for CRISPR
HXT1 5' fwd	MR_A5	cggccagtgaattcgagctcggtacccgggcgttataaattggtcttcccc	for generating HXT1 repair plasmid
HXT1 5' rev	MR_A6	cgcacaccatgccactcgaatcctgcatgcattgaatagttgtgtcgatcag	for generating HXT1 repair plasmid
HXT1 3' fwd	MR_A7	acgccgttgaatcctcaggatcttcatggctaaagctctctcgttccc	for generating HXT1 repair plasmid
HXT1 3' rev	MR_A8	caggaaacagctatgaccatgattacgccacttgattgaaagaagaacttacag	for generating HXT1 repair plasmid
HXT1 5' fwd RT amp	MR_A15	ggttgttcgtgatcaggctc	for amplifying HXT1 repair template for CRISPR
HXT1 3' rev RT amp	MR_A16	aggttgtgtggtggttgttg	for amplifying HXT1 repair template for CRISPR
SSK2 5' fwd	MR_A9	cggccagtgaattcgagctcggtacccgggagtagagtgaataaggtaaaaacgg	for generating SSK2 repair plasmid
SSK2 5' rev	MR_A10	cgcacaccatgccactcgaatcctgcatgccgcgatgaagagcggtgg	for generating SSK2 repair plasmid
SSK2 3' fwd	MR_A11	acgccgttgaatcctcaggatcttcatggcaaatgtgaatctgtttctaaaccaaaac	for generating SSK2 repair plasmid
SSK2 3' rev	MR_A12	caggaaacagctatgaccatgattacgccactcgccgttgtatagacc	for generating SSK2 repair plasmid
SSK2 5' fwd RT amp	MR_A19	atccgcctccgctaattttc	for amplifying SSK2 repair template for CRISPR
SSK2 3' rev RT amp	MR_A20	tttcttcccagccacaagtg	for amplifying SSK2 repair template for CRISPR
lmp1 5' fwd	MR_B20	cggccagtgaattcgagctcggtacccgggGGCTGTGCGGCCTGCCGA	for generating LMP1 repair plasmid
lmp1 5' rev	MR_B21	ctccgacaaccatacactcagtgcacaccaAGTATGGCTGTGAATGTGCCAGCGTAAG	for generating LMP1 repair plasmid
lmp1 3' fwd	MR_B22	cgccgttgaatcctcaggatcttcatggctATGCCAGTGACATGGGATAG	for generating LMP1 repair plasmid
lmp1 3' rev	MR_B23	caggaaacagctatgaccatgattacgccaATTCGTTGATGAAAGCGAG	for generating LMP1 repair plasmid
lmp1 5' fwd RT amp	MR_B26	cacgagtagctggtttgtcg	for amplifying LMP1 repair template for CRISPR
lmp1 3' rev RT amp	MR_B27	cttgacgcttggaaccgaaa	for amplifying LMP1 repair template for CRISPR
Genotyping Primers
Sh2 check colony PCR Alt 5' F	MS_B01	TGTTTGTCGCCATTTTCTCC	for colony PCR genotyping of the SH2 locus, 5'
SH2 check colony PCR Alt 3' 1 R	MS_B02	TTGTGCAATTCCCTTTGAGC	for colony PCR genotyping of the SH2 locus, 3'
SH2_full_5'_checkF	ZAH_G34	CCAATCCAACAGCTCCGATC	amplifying the full SH2 genomic locus
SH2_full_3'_checkR	ZAH_G36	CCTCAGCCATCACTCATTCG	amplifying the full SH2 genomic locus
SH2 5' check R universal	ZAH_G40	GAGTGACGTTGCTGCTATTGT	generic primer for 5' colony PCR to check for Drug resistance cassette insertion
SH2+TRP1 check F	ZAH_G01	AATTCGTGAAGGCGGTAAGG	generic primer for 3' colony PCR to check for Drug resistance cassette insertion
3' R genotype CNAG00769	LAF_A07	atgctgagatggccatgagt	for colony PCR genotyping of PBS2 KO, use with ZAH G01
5' F_genotype CNAG00769	LAF_A08	cagttctgatctgggagcgg	for colony PCR genotyping of PBS2 KO, use with ZAH G40
5' F_genotype CNAG02028	LAF_A15	atctcccaacatgacaggca	for colony PCR genotyping of CNAG_02028 KO, use with ZAH G01
3' R genotype CNAG02028	LAF_A16	atccatccaaggtagaggcg	for colony PCR genotyping of CNAG_02028 KO, use with ZAH G40
5' F_genotype CNAG07665	LAF_A24	acacagtgcagacgagagaa	for colony PCR genotyping of CNAG_07665 KO, use with ZAH G01
3' R genotype CNAG07665	LAF_A25	ttcggtcctatcgtcctgtg	for colony PCR genotyping of CNAG_07665 KO, use with ZAH G40
HXT1 US 5'HA geno	MR_A13	gttagcagggcccaatgatg	for colony PCR genotyping of HXT1 KO, use with ZAH G01
HXT1 DS 3'HA geno	MR_A14	gcaagaaactagggccttcg	for colony PCR genotyping of HXT1 KO, use with ZAH G40
SSK2 US 5' HA geno	MR_A17	CTGGAAAAGCTGGGATATGCA	for colony PCR genotyping of SSK2 KO, use with ZAH G01
SSK2 DS 3' HA geno	MR_A18	aaccgaagaagacaacagcc	for colony PCR genotyping of SSK2 KO, use with ZAH G40
lmp1 5' fwd geno	MR_B24	agtttaccttccccgcatct	for colony PCR genotyping of LMP1 KO, use with ZAH G01
lmp1 3' rev geno	MR_B25	ccgtgagtaaggccgttcta	for colony PCR genotyping of LMP1 KO, use with ZAH G40
Cas9_IntCheck_F	ZAH_G02	ACGACTCCCTCACCTTCAAG	to verify no CAS9 integration
Cas9_IntCheck_R	ZAH_G03	GACGTGCTTGGTGATCTGTC	to verify no CAS9 integration
